# Cross-species variant-to-function analyses implicate *MEIS1* in conferring sleep abnormalities and impaired cerebellar development

**DOI:** 10.1101/2025.08.05.665539

**Authors:** Amber J. Zimmerman, Erika Almeraya Del Valle, Matthew C. Pahl, Fusun Doldur-Balli, Brendan T. Keenan, Patrick Z. Liu, Zoe Y. Shetty, Trisha R. Tsundupalli, Justin Palermo, Anitra Krishnan, James A. Pippin, Andrew D. Wells, Olivia J. Veatch, Alessandra Chesi, Philip R. Gehrman, Alex C. Keene, Allan I. Pack, Struan F.A. Grant

## Abstract

Genome wide association study (GWAS) reports substantially outpace subsequent functional characterization. Pinpointing the causal effector gene(s) at GWAS loci remains challenging given the non-coding genomic residency of >98% of these signals. We previously implicated effector genes at GWAS loci for the complex and polygenic disorder of human insomnia using a high-resolution cell-specific, chromatin capture-based variant-to-gene mapping protocol, paired with sleep phenotyping in *Drosophila*. In this study, we leveraged a diurnal vertebrate model with higher genomic conservation, namely zebrafish, to screen our six highest confidence candidate genes and identify those whose loss-of-function impaired sleep characteristics related to human insomnia-like behaviors. Of these genes, we observed that CRISPR-mediated deletion of the zebrafish ortholog of *MEIS1* produced nighttime specific sleep fragmentation and increased latency to sleep, pointing to a conserved role for *MEIS1* in sleep maintenance. Comparing our human cell-based chromatin accessibility and contact maps with publicly available zebrafish spatial genomic data revealed highly conserved genomic architecture harboring the insomnia GWAS variant of interest. Notably, this genomic conservation was selective for the zebrafish ortholog which contributed to the sleep phenotype, *meis1b,* while the duplicated ohnolog *meis1a* proved dispensable. Motivated by this, we characterized the spatio-temporal expression of *meis1b* in zebrafish, showing it is comparable to human with respect to cerebellar granule progenitors. Ultimately, we found that loss of *meis1b* impairs cerebellar development. Together, our work provides a powerful model for screening human disorder risk genes for sleep fragmentation using a tractable vertebrate and supports a conserved cerebellar role for *MEIS1* in sleep disturbance.
