## SupplementaryTables1-2 for "Cross-species variant-to-function analyses implicate *MEIS1* in conferring sleep abnormalities and impaired cerebellar development"

### Sheet: Supplementary Table 1
Supplementary Table 1. CRISPR gRNA constructs
Gene	Sequence of the guide RNA	PAM sequence
skiv2l	CTCAGCCGGCAAGACTGTGG	TGG
tcf12	CCTACACTCACACGACCGCC	TGG
arfgap2	GTGCGGCTAAGAACCCGAGC	TGG
cbx1a	TAGTGGAAAAGGTCCTGGAC	AGG
cbx1b	AAGGTTTTCGTCCGGCTCCC	AGG
meis1b	GGGGAAGATGCCCATCGACT	TGG
meis1a.1	GATCCCGTCTCCGATGTACG	GGG	*Two gRNAs were designed because meis1a has a non-overlapping 5' short transcript
meis1a.2	CACCGGACTGACCATCCTAC	AGG
gnb3a	GCAGGATCATGTGGCCGGGA	CGG
gnb3b	CGCTCCTTCTGGAAATCTCG	TGG

### Sheet: Supplementary Table 2
Supplementary Table 2. Genotyping primers
Species	Gene	Strand	Sequence	Restriction Enzyme
Danio rerio	Skiv2l	Forward	GCAGACACTGGCTCTCACAT
Danio rerio	Skiv2l	Reverse	ACAGCAAAGGGGCACATCTT
Danio rerio	Skiv2l	Sense Headloop	CTGTGGTGGCTGAATACGCAGCAGACACTGGCTCTCACAT
Danio rerio	Meis1b	Forward	AAGACGGTCTGAATGGCCAG
Danio rerio	Meis1b	Reverse	CAAGTCGCTGTGATGACCCT	Taq I-v2
Danio rerio	Meis1a.1	Forward	ACAGCAAAGTCTCCGTGTGA
Danio rerio	Meis1a.1	Reverse	GCACATACCCGTAAATGGCG
Danio rerio	Meis1a.1	Sense Headloop	CGTACATCGGAGACGGGATCACAGCAAAGTCTCCGTGTGA
Danio rerio	Meis1a.2	Forward	CCGTACCCTTCAGAAGAGCA
Danio rerio	Meis1a.2	Reverse	GGGTTGGAGATGTCCCATACA
Danio rerio	Meis1a.2	Sense Headloop	CTGTAGGATGGTCAGTCCGGCCGTACCCTTCAGAAGAGCA
Danio rerio	cbx1a	Forward	AGCAATACCACCAGTCGTGA	BstNI
Danio rerio	cbx1a	Reverse	GCCCTTCCATTTGAGCAAGT
Danio rerio	Cbx1b	Forward	TCCTTCCCATCTCCATCCGT
Danio rerio	Cbx1b	Reverse	AAAGTCCTTGATAGGCGCGT
Danio rerio	Cbx1b	Sense Headloop	GGGAGCCGGACGAAAACCTTTCCTTCCCATCTCCATCCGT
Danio rerio	Gnb3a	Forward	CAGCTCGTAAAACCGTGCAG
Danio rerio	Gnb3a	Reverse	TCGTGCATTTCACTTATATTTGCCT
Danio rerio	Gnb3b	Forward	CATGTGGTGTCACCGGAAGA
Danio rerio	Gnb3b	Reverse	GCTGTTCCCCTGAAGTCCTC
Danio rerio	Gnb3b	Antisense Headloop	GAAGGAGCGTATGAACAGGTGCTGTTCCCCTGAAGTCCTC
Danio rerio	Tcf12	Forward	GACGTGTGTGGGACAGCATA
Danio rerio	Tcf12	Reverse	CCAATGGGATCAGTCAGCCA
Danio rerio	Tcf12	Antisense Headloop	AGGCGGTCGTGTGAGTGTAGCCAATGGGATCAGTCAGCCA
Danio rerio	Arfgap2	Forward	TGTTTAACTGATACCCTCAATACCA
Danio rerio	Arfgap2	Reverse	AGCTCAAGTGCACTCCCAAA
Danio rerio	Arfgap2	Antisense Headloop	CCGAGCTGGGCCAGTATTTCAGCTCAAGTGCACTCCCAAA
